# Branched chain fatty acid-rich diet promotes lipid droplet enlargement and impacts organismal health in *Caenorhabditis elegans*

**DOI:** 10.1101/2025.01.15.633283

**Authors:** Kam Ue Roy Li, Wing Ka Lo, Meigui Yang, Chenyin Wang, Lau Chun Yin, Jetty Chung-Yung Lee, Chaogu Zheng

**Affiliations:** School of Biological Sciences, The University of Hong Kong, Hong Kong SAR, China

## Abstract

Considerable amounts of branched chain fatty acids (BCFAs) are present in the human diet from beef and dairy products. BCFAs can also be produced by the human gut microbiota and synthesized from branched chain amino acids. However, the physiological impact of a BCFA-rich diet on lipid metabolism and organismal health is unclear. In this study, by screening a collection of dietary bacteria, we find that the BCFA-rich *Microbacterium* diet causes the formation of supersized LDs and delays development, reduces brood size, and shortens lifespan of *C. elegans*. The high-BCFA diet downregulates *argk-1/*creatine kinase to inhibit the AMPK pathway and β-oxidation and upregulates *fat-7*/desaturase to promote the accumulation of PUFA, which enhances lipogenesis and LD expansion. We also isolate a gain-of-function mutation in *scav-4*/CD36, which enhances BCFA absorption and exacerbates BCFA-induced LD enlargement, demonstrating that host genetic variation in a fatty acid transporter could influence the susceptibility to a high-BCFA diet.
