## Supplemental Table S1 for "Branched chain fatty acid-rich diet promotes lipid droplet enlargement and impacts organismal health in *Caenorhabditis elegans*"

### Sheet: N2_vs_scav-4 L462F_in_OP50_DEG_
Table S1. Genes differentially expressed between wild-type and scav-4(unk59; L462F) animals fed with OP50.
WBGene	Gene	baseMean	baseMean_N2_OP50	baseMean_svav-4(gf)_OP50	log2FoldChange	lfcSE	stat	pvalue	padj
WBGene00000770	cpb-1	120.448	227.129	13.7541	-2.41656	0.248811	-9.71241	2.67e-22	1.84e-18
WBGene00021779	Y51H7C.1	487.933	941.422	34.5847	-2.38546	0.257962	-9.2473	2.3e-20	1.06e-16
WBGene00003994	pgl-3	217.293	393.953	40.5098	-2.09834	0.245994	-8.53003	1.46e-17	5.05e-14
WBGene00003230	mex-5	169.968	301.97	37.8538	-2.01608	0.240237	-8.39204	4.78e-17	1.1e-13
