## Supplemental Table S5 for "Branched chain fatty acid-rich diet promotes lipid droplet enlargement and impacts organismal health in *Caenorhabditis elegans*"

### Sheet: Sheet1
Table S5. Genes differentially expressed between wild-type animals fed with OP50 and JUb74.
WBGene	Gene	baseMean	baseMean_N2_OP50	baseMean_N2_Jub74	log2FoldChange	lfcSE	stat	pvalue	padj
WBGene00003099	lys-10	2496.43	5.0342	4987.53	7.62418	0.379234	20.1041	6.78945e-90	6.4372e-87
WBGene00016669	ilys-2	727.308	4.03117	1450.7	6.924	0.341001	20.3049	1.16361e-91	1.17219e-88
WBGene00021002	W03F9.4	5802.74	86.3935	11518.9	6.51064	0.262664	24.7869	1.24038e-135	2.85606e-132
WBGene00016670	ilys-3	657.761	7.05657	1308.67	6.38163	0.329144	19.3886	9.63668e-84	8.62911e-81
WBGene00001397	fat-5	2051.28	78.2194	4024.17	5.33828	0.235551	22.663	1.03955e-113	1.52322e-110
WBGene00008477	clec-17	267.501	16.6303	518.605	3.49858	0.44266	7.90354	2.71096e-15	3.23669e-13
WBGene00021581	clec-70	223.438	16.0638	431.037	3.36958	0.441034	7.64017	2.16935e-14	2.33104e-12
WBGene00017678	asp-12	4282.57	738.622	7826.85	3.08997	0.288111	10.7249	7.77297e-27	1.98865e-24
WBGene00006534	tba-8	280.621	42.3428	519.175	3.00586	0.368903	8.14811	3.69647e-16	4.69131e-14
WBGene00001906	his-32	174.786	31.6935	318.03	2.88868	0.332847	8.67869	4.0036e-18	6.26505e-16
WBGene00011673	cyp-13A6	113.974	19.6484	208.125	2.81912	0.369708	7.62526	2.43534e-14	2.59952e-12
WBGene00013856	ZC168.2	97.7669	19.1483	176.441	2.71844	0.351362	7.73686	1.01904e-14	1.13275e-12
WBGene00009874	F49C12.4	32.7843	0.185438	65.6742	2.66223	0.497583	5.35031	8.78027e-08	3.77388e-06
WBGene00044640	B0432.14	272.173	56.3814	488.249	2.63076	0.358018	7.34813	2.01003e-13	1.90574e-11
WBGene00008810	cyp-13A12	409.618	99.3825	719.544	2.44448	0.348028	7.0238	2.15907e-12	1.85106e-10
WBGene00014838	cyp-13A9	29.9402	2.5137	57.4734	2.40862	0.488362	4.93204	8.13767e-07	2.90184e-05
WBGene00011671	cyp-13A4	71.886	11.528	132.321	2.40734	0.455443	5.28572	1.25213e-07	5.18814e-06
WBGene00001399	fat-7	11637.9	3152.61	20123	2.37316	0.314262	7.55153	4.30171e-14	4.41624e-12
WBGene00015295	acl-12	1224.45	376.769	2071.91	2.34078	0.212951	10.9921	4.17137e-28	1.15921e-25
WBGene00014173	ZK970.7	270.457	78.6096	462.073	2.31346	0.290257	7.9704	1.58165e-15	1.91676e-13
WBGene00022375	Y94H6A.2	160.778	33.2403	288.541	2.28428	0.436393	5.23446	1.65471e-07	6.73501e-06
WBGene00009032	bgnt-1.3	26.3486	3.53558	49.0938	2.23467	0.480237	4.65328	3.26702e-06	9.89396e-05
WBGene00012634	Y38H6C.23	88.1814	17.5681	158.971	2.2113	0.452556	4.88625	1.02774e-06	3.49474e-05
WBGene00016022	C23H3.9	586.502	167.303	1005.99	2.20684	0.351788	6.27321	3.53678e-10	2.3363e-08
WBGene00006539	tbb-6	564.274	148.126	980.707	2.17483	0.398299	5.4603	4.75328e-08	2.14603e-06
WBGene00011330	T01D3.6	5334.03	1584.62	9083.79	2.17011	0.343361	6.3202	2.61221e-10	1.76166e-08
WBGene00003522	nas-3	111.771	30.6848	193.053	2.16499	0.382764	5.65621	1.54756e-08	7.77056e-07
WBGene00001905	his-31	34.1734	5.01562	63.4067	2.14295	0.483181	4.43509	9.20324e-06	0.000241987
WBGene00017721	F22F7.3	22.5487	3.02898	42.1176	2.12671	0.486235	4.37384	1.22078e-05	0.000309866
WBGene00001792	gst-44	69.8072	17.1385	122.302	2.12497	0.426334	4.98429	6.21911e-07	2.27817e-05
WBGene00009872	F49C12.2	23.7035	0.185438	47.4938	2.12494	0.495367	4.28963	1.78974e-05	0.000435097
WBGene00000439	ceh-16	24.9138	3.53605	46.3498	2.11954	0.484847	4.37156	1.23363e-05	0.000312635
WBGene00009852	arrd-24	47.8138	10.5523	85.2046	2.07117	0.455282	4.54921	5.3847e-06	0.000151467
WBGene00011674	cyp-13A8	29.2358	6.04874	52.4779	2.0633	0.462663	4.4596	8.21114e-06	0.000217676
WBGene00008494	F01D5.3	213.975	56.5933	371.114	2.04082	0.427054	4.77883	1.76322e-06	5.62765e-05
WBGene00016872	dop-4	93.4711	26.6684	160.473	2.02996	0.406371	4.99535	5.87299e-07	2.17112e-05
WBGene00045096	K01A6.7	166.933	57.491	276.177	2.00749	0.314256	6.38806	1.68005e-10	1.15723e-08
WBGene00044642	clec-69	15.5127	1.51044	29.5073	2.00569	0.496039	4.04342	5.26782e-05	0.00109983
WBGene00016286	C31H1.1	17.4172	32.8024	1.98402	-2.00511	0.494426	-4.05542	5.00441e-05	0.00105302
WBGene00013478	Y69E1A.8	12.8277	25.1939	0.488763	-2.01014	0.497625	-4.03947	5.35722e-05	0.00111416
WBGene00004078	pos-1	50.8513	87.1292	14.633	-2.01052	0.407012	-4.93971	7.82395e-07	2.79615e-05
WBGene00011951	T23F6.3	16.5755	31.7629	1.44461	-2.01059	0.497087	-4.04474	5.23803e-05	0.00109503
WBGene00002193	kin-5	12.6375	25.2684	0.180663	-2.01484	0.495372	-4.06732	4.75566e-05	0.00100725
WBGene00001855	hil-4	468.541	779.531	157.865	-2.0217	0.325787	-6.20561	5.44853e-10	3.45231e-08
WBGene00002034	htp-3	150.702	252.357	49.2725	-2.02205	0.345998	-5.84412	5.09239e-09	2.80134e-07
WBGene00001973	hmg-3	202.07	337.229	67.1597	-2.02287	0.334891	-6.04039	1.53744e-09	9.11047e-08
WBGene00020435	T11F8.4	13.1182	25.7137	0.493109	-2.02288	0.497724	-4.06426	4.81846e-05	0.00101921
WBGene00189952	K10D2.8	15.3712	29.8102	0.966709	-2.0249	0.497812	-4.0676	4.75008e-05	0.00100725
WBGene00255375	F08B4.8	13.3084	26.1599	0.488752	-2.02713	0.497646	-4.07344	4.63231e-05	0.000985007
WBGene00016680	C45G9.9	12.8925	25.7779	0.180663	-2.03279	0.495606	-4.10163	4.10255e-05	0.000885735
WBGene00008172	C48B4.9	67.372	114.381	20.4514	-2.03286	0.380234	-5.34635	8.97477e-08	3.81283e-06
WBGene00000935	daz-1	582.252	964.711	200.125	-2.03356	0.303271	-6.70541	2.00839e-11	1.54149e-09
WBGene00019949	R08C7.5	15.8932	30.2766	1.48087	-2.03482	0.495946	-4.1029	4.07996e-05	0.000883881
WBGene00006311	sun-1	94.0104	159.163	29.0312	-2.03523	0.372279	-5.46695	4.57842e-08	2.07873e-06
WBGene00020757	ucr-2.3	297.78	496.018	99.8318	-2.036	0.322384	-6.31545	2.69385e-10	1.80914e-08
WBGene00011617	T08G3.4	12.365	24.7268	0.180663	-2.03771	0.495829	-4.1097	3.96177e-05	0.000859431
WBGene00017179	wht-4	12.365	24.7268	0.180663	-2.03771	0.495829	-4.1097	3.96177e-05	0.000859431
WBGene00021690	Y48G8AL.12	2374.79	4005.88	743.403	-2.03792	0.365389	-5.5774	2.4414e-08	1.16767e-06
WBGene00007190	rmd-3	23.6261	42.8526	4.40575	-2.03971	0.474441	-4.29918	1.71428e-05	0.000419284
WBGene00008892	clec-246	21.1056	39.3718	2.89625	-2.04077	0.49	-4.16484	3.11565e-05	0.000699417
WBGene00013030	Y49E10.4	88.235	150.046	26.5958	-2.04095	0.381659	-5.34758	8.91361e-08	3.81086e-06
WBGene00011087	R07B7.2	123.941	208.799	39.2654	-2.04395	0.355674	-5.74669	9.10087e-09	4.82526e-07
WBGene00000867	cyb-2.2	40.5566	72.6108	8.62699	-2.04626	0.463402	-4.41573	1.00671e-05	0.000262559
WBGene00002033	htp-2	61.9942	108.32	15.8321	-2.04681	0.433451	-4.72213	2.33383e-06	7.30422e-05
WBGene00011468	T05C12.4	47.7098	84.5026	11.0551	-2.04771	0.451551	-4.53485	5.76453e-06	0.000160194
WBGene00013392	Y62H9A.4	12.6258	25.2469	0.180663	-2.04845	0.495926	-4.13055	3.61899e-05	0.000794699
WBGene00017058	msrp-6	12.3474	24.695	0.180663	-2.04912	0.49601	-4.13121	3.60865e-05	0.000794592
WBGene00019151	pck-3	12.8866	25.7671	0.180663	-2.05235	0.495919	-4.13849	3.49603e-05	0.000771904
WBGene00006952	wrt-6	4788.98	7927.08	1650.52	-2.053	0.289141	-7.10032	1.24466e-12	1.0844e-10
WBGene00010989	R03D7.2	73.2495	125.915	20.7486	-2.05344	0.402421	-5.10272	3.34797e-07	1.29146e-05
WBGene00023490	F36A2.14	15.087	29.2477	0.967261	-2.05423	0.497635	-4.12798	3.65972e-05	0.000800371
WBGene00004906	snf-7	15.6203	30.3089	0.966976	-2.05586	0.497718	-4.13058	3.61848e-05	0.000794699
WBGene00044447	ZK688.10	13.5634	26.6693	0.488792	-2.05939	0.497768	-4.13724	3.51504e-05	0.000775041
WBGene00022757	ZK488.5	24.4324	44.4013	4.4322	-2.06232	0.474516	-4.34615	1.38549e-05	0.000348382
WBGene00018483	F45F2.11	78.6286	133.377	23.9432	-2.06265	0.368676	-5.59476	2.20931e-08	1.06936e-06
WBGene00012689	Y39B6A.30	13.4024	26.7969	0.180663	-2.0664	0.496004	-4.1661	3.09856e-05	0.00069655
WBGene00010678	K08F4.3	150.38	249.997	50.6772	-2.06819	0.299499	-6.9055	5.00282e-12	4.09317e-10
WBGene00017541	F17E9.4	13.6102	26.7535	0.488805	-2.06824	0.497795	-4.1548	3.2557e-05	0.000724799
WBGene00010486	K01H12.4	12.8808	25.7564	0.180663	-2.06883	0.496164	-4.16965	3.05066e-05	0.000687701
WBGene00000251	bli-1	4946.46	9866.11	26.6442	-2.07055	0.491994	-4.20849	2.57085e-05	0.000595359
WBGene00014085	ZK809.1	12.6083	25.215	0.180663	-2.0747	0.496312	-4.18022	2.91222e-05	0.000659257
WBGene00013894	ZC434.8	240.151	405.111	75.466	-2.07647	0.347888	-5.96878	2.39041e-09	1.38592e-07
WBGene00008074	nkb-2	12.6024	25.2044	0.180663	-2.07676	0.496342	-4.18414	2.86251e-05	0.000648916
WBGene00009173	prom-1	64.0866	110.932	17.3808	-2.0769	0.410483	-5.05964	4.20051e-07	1.60056e-05
WBGene00012315	immt-2	220.382	370.033	70.9914	-2.07857	0.330809	-6.28331	3.31443e-10	2.19843e-08
WBGene00006052	ssq-3	12.8749	25.7457	0.180663	-2.08224	0.496352	-4.19509	2.72759e-05	0.000626364
WBGene00012926	Y47D3A.13	14.1732	28.3365	0.180663	-2.08437	0.496092	-4.20158	2.65059e-05	0.000611191
WBGene00020289	T06C10.3	13.889	27.2523	0.493034	-2.08442	0.497848	-4.18686	2.82842e-05	0.000642997
WBGene00019086	F59A6.4	12.834	25.6714	0.180663	-2.08478	0.496394	-4.19984	2.67102e-05	0.000615021
WBGene00008061	mina-1	80.8694	137.505	24.3406	-2.08731	0.365978	-5.70338	1.17451e-08	6.08708e-07
WBGene00013394	ule-5	13.1357	26.2658	0.180663	-2.08834	0.496374	-4.2072	2.58553e-05	0.000597899
WBGene00007867	C32H11.4	754.071	1268.69	239.198	-2.09122	0.335384	-6.2353	4.50917e-10	2.88408e-08
WBGene00011104	cut-5	50.4526	88.3817	12.4084	-2.09291	0.431179	-4.85392	1.21042e-06	4.01432e-05
WBGene00003992	pgl-1	829.728	1408.17	251.604	-2.09452	0.361322	-5.79681	6.75898e-09	3.65686e-07
WBGene00000696	col-122	1936.65	3821.76	51.4359	-2.09464	0.495288	-4.22914	2.34584e-05	0.000547975
WBGene00017703	F22E5.1	568.95	935.95	201.786	-2.09485	0.223998	-9.35209	8.59349e-21	1.64893e-18
WBGene00235383	ZK616.65	12.8457	25.6926	0.180663	-2.10058	0.496595	-4.22997	2.33719e-05	0.000546747
WBGene00010351	cbd-1	384.609	637.434	132	-2.10245	0.260982	-8.05592	7.8884e-16	9.93323e-14
WBGene00016847	C50F7.9	20.6792	38.8096	2.48773	-2.10965	0.490095	-4.30457	1.67309e-05	0.000411708
WBGene00008393	D1086.6	13.8476	27.2313	0.488862	-2.10981	0.497861	-4.23776	2.25764e-05	0.000529674
WBGene00022621	ZC477.7	13.124	26.2444	0.180663	-2.11461	0.496705	-4.25728	2.06927e-05	0.000490479
WBGene00014197	ZK1053.2	27.8662	50.4088	5.36008	-2.11526	0.464824	-4.55067	5.34755e-06	0.000150949
WBGene00016399	C34D4.3	14.3751	28.2817	0.488845	-2.12398	0.497861	-4.26621	1.98823e-05	0.000474759
WBGene00008811	F14F7.4	13.0948	26.1914	0.180663	-2.1246	0.496824	-4.27637	1.89966e-05	0.000456996
WBGene00014082	ZK795.2	13.6457	27.2848	0.180663	-2.12477	0.49672	-4.2776	1.88919e-05	0.000455156
WBGene00018698	vha-18	45.4148	79.9651	10.8403	-2.12532	0.431616	-4.92411	8.47457e-07	2.99546e-05
WBGene00012831	Y43F8C.9	15.4125	30.352	0.488773	-2.12614	0.497829	-4.27082	1.94756e-05	0.000467126
WBGene00019608	ani-2	189.236	320.867	57.8587	-2.12639	0.343621	-6.18818	6.08631e-10	3.78761e-08
WBGene00009035	gfat-2	58.9093	102.942	14.9904	-2.12991	0.416484	-5.11402	3.15377e-07	1.22193e-05
WBGene00001944	his-70	13.379	26.7539	0.180663	-2.13576	0.496892	-4.29824	1.72163e-05	0.000420442
WBGene00006509	tag-164	30.2261	54.4832	5.92078	-2.13666	0.460167	-4.64322	3.43013e-06	0.000103147
WBGene00003434	msp-38	15.6441	30.2977	0.981187	-2.13754	0.496875	-4.30197	1.6929e-05	0.000415314
WBGene00001514	xnd-1	170.654	290.31	51.2265	-2.13988	0.348863	-6.13388	8.57591e-10	5.17702e-08
WBGene00015627	C09B9.2	13.6398	27.274	0.180663	-2.14183	0.496909	-4.31031	1.63029e-05	0.000402405
WBGene00018143	oac-23	14.3634	28.2605	0.488887	-2.14631	0.497855	-4.31112	1.6243e-05	0.00040154
WBGene00014158	ZK938.1	17.1267	32.8023	1.46388	-2.15297	0.494495	-4.35388	1.33751e-05	0.000336844
WBGene00012747	Y40H7A.10	32.8717	58.9212	6.84611	-2.15355	0.450591	-4.77938	1.75835e-06	5.62324e-05
WBGene00016595	cest-10	287.802	492.415	82.9314	-2.15571	0.364349	-5.91662	3.28625e-09	1.85852e-07
WBGene00019929	R07C3.13	13.3556	26.7114	0.180663	-2.15634	0.497103	-4.33782	1.43905e-05	0.000359607
WBGene00010065	F54F7.3	14.1556	28.3037	0.180663	-2.15811	0.496988	-4.34238	1.4095e-05	0.00035277
WBGene00000592	coh-3	79.9759	139.377	20.7459	-2.16093	0.404209	-5.34606	8.98917e-08	3.81283e-06
WBGene00008385	D1081.7	276.589	471.808	81.6572	-2.16268	0.349696	-6.18445	6.23195e-10	3.84853e-08
WBGene00019473	cyp-35A5	101.133	178.317	23.8231	-2.16593	0.429034	-5.0484	4.45532e-07	1.68967e-05
WBGene00011401	T03F6.6	26.6444	50.507	2.86761	-2.16971	0.491877	-4.41109	1.02852e-05	0.000267382
WBGene00019601	K09H11.4	20.7556	39.9362	1.49995	-2.17107	0.495998	-4.37717	1.20229e-05	0.000305654
WBGene00004976	spe-41	34.6619	62.0288	7.32246	-2.17121	0.446077	-4.86735	1.13102e-06	3.78654e-05
WBGene00011155	rbm-3.1	895.702	1489.19	302.477	-2.17461	0.225557	-9.64104	5.36402e-22	1.10843e-19
WBGene00020356	T08B6.9	14.1498	28.2929	0.180663	-2.17731	0.49717	-4.37941	1.19003e-05	0.000303384
WBGene00008659	clec-151	13.8363	27.6771	0.180663	-2.17872	0.497228	-4.38173	1.17739e-05	0.000300747
WBGene00015094	B0261.6	13.6106	27.2208	0.180663	-2.18237	0.497292	-4.3885	1.14134e-05	0.000292003
WBGene00008661	F10G8.1	13.8831	27.762	0.180663	-2.18773	0.497297	-4.39924	1.08632e-05	0.000279701
WBGene00001414	fer-1	62.1421	108.374	16.0177	-2.18777	0.398486	-5.49022	4.01441e-08	1.84869e-06
WBGene00006039	ssp-10	27.3271	50.897	3.84766	-2.18831	0.481881	-4.54118	5.59407e-06	0.000155995
WBGene00001736	grl-27	47.9722	88.7456	7.23896	-2.19076	0.479694	-4.567	4.94756e-06	0.000141391
WBGene00008854	F15D3.4	14.8675	29.2687	0.488932	-2.1935	0.497776	-4.4066	1.05008e-05	0.000272109
WBGene00016357	C33F10.11	13.848	27.6984	0.180663	-2.19926	0.49739	-4.4216	9.79715e-06	0.000256348
WBGene00014100	ZK849.1	25.1797	46.4177	3.92741	-2.20198	0.473719	-4.64828	3.34716e-06	0.000101029
WBGene00019169	H06I04.5	17.8332	34.2257	1.46401	-2.20354	0.493791	-4.46249	8.10123e-06	0.000216185
WBGene00009186	trcs-1	67.0298	119.376	14.8545	-2.20508	0.434981	-5.06937	3.9914e-07	1.52449e-05
WBGene00004239	puf-3	58.7679	102.314	15.2103	-2.20979	0.390246	-5.66254	1.49144e-08	7.53577e-07
WBGene00017963	F31F4.17	15.1225	29.7781	0.488945	-2.21227	0.497729	-4.44473	8.8001e-06	0.000232144
WBGene00019672	K12B6.8	17.4176	33.7898	0.994372	-2.21237	0.496404	-4.4568	8.31921e-06	0.000220179
WBGene00008580	dsb-1	63.0388	112.319	13.9216	-2.21772	0.433243	-5.11889	3.07333e-07	1.19652e-05
WBGene00011000	R03G8.6	17.1092	33.291	0.968339	-2.22588	0.49643	-4.48376	7.33377e-06	0.000198
WBGene00012720	Y39E4B.11	14.1264	28.2502	0.180663	-2.22607	0.497538	-4.47418	7.67058e-06	0.000206338
WBGene00020035	egg-5	31.4187	56.936	5.89207	-2.22618	0.454708	-4.89584	9.78889e-07	3.36412e-05
WBGene00020117	R155.3	14.1205	28.2395	0.180663	-2.23099	0.497567	-4.4838	7.33268e-06	0.000198
WBGene00007688	C18E9.8	23.1934	43.3725	2.96728	-2.2318	0.4821	-4.62933	3.66855e-06	0.000109095
WBGene00003864	oma-1	76.1139	133.026	19.3523	-2.23428	0.391536	-5.70644	1.15361e-08	5.99803e-07
WBGene00009470	F36D3.4	14.3872	28.7702	0.180663	-2.23821	0.497582	-4.49818	6.85383e-06	0.000187237
WBGene00008399	D2005.4	151.914	259.762	44.2398	-2.23909	0.325429	-6.88042	5.96778e-12	4.80943e-10
WBGene00003562	ncr-2	23.846	44.8586	2.89988	-2.23971	0.484502	-4.62272	3.78742e-06	0.000111601
WBGene00001862	him-3	111.495	196.395	26.8097	-2.23975	0.409158	-5.47405	4.39867e-08	2.00843e-06
WBGene00004374	rme-2	75.8477	132.442	19.3933	-2.24147	0.387424	-5.78557	7.22681e-09	3.88273e-07
WBGene00001598	glh-1	1641.09	2777.03	505.512	-2.24406	0.280231	-8.00791	1.16677e-15	1.43557e-13
WBGene00045456	C10A4.9	22.9205	42.8839	2.94506	-2.25032	0.480842	-4.67996	2.86934e-06	8.78252e-05
WBGene00008080	C44B9.3	36.6487	68.1451	5.26177	-2.25354	0.477507	-4.7194	2.36545e-06	7.37454e-05
WBGene00018862	wago-2	216.186	374.548	58.0932	-2.25525	0.36432	-6.19031	6.00441e-10	3.75113e-08
WBGene00013214	Y54G11A.3	186.228	320.997	51.696	-2.258	0.34666	-6.51357	7.33831e-11	5.28031e-09
WBGene00013158	Y53F4B.11	15.9112	31.2957	0.492793	-2.26241	0.497475	-4.54779	5.42128e-06	0.00015223
WBGene00020715	nspd-4	15.6207	30.7757	0.489001	-2.26556	0.497497	-4.55391	5.2657e-06	0.000148899
WBGene00015630	C09B9.7	15.6796	31.35	0.180663	-2.26681	0.49762	-4.55531	5.23094e-06	0.000148437
WBGene00009321	F32B6.4	14.6013	29.2053	0.180663	-2.27031	0.497718	-4.56144	5.08037e-06	0.000144674
WBGene00012827	Y43F8C.5	14.6305	29.2583	0.180663	-2.27541	0.497736	-4.57151	4.84228e-06	0.000139371
WBGene00021381	Y37E11B.10	25.66	47.9568	3.40125	-2.27659	0.478413	-4.75864	1.94903e-06	6.17181e-05
WBGene00018488	acs-1	2967.46	4976.1	958.974	-2.27688	0.198498	-11.4705	1.85491e-30	5.64104e-28
WBGene00009681	gipc-2	81.9369	143.162	20.8493	-2.28022	0.378241	-6.02848	1.6551e-09	9.77178e-08
WBGene00022244	Y73B6BL.23	90.3338	156.247	24.4574	-2.28623	0.347589	-6.57738	4.78794e-11	3.55632e-09
WBGene00015689	spch-2	16.0839	31.7101	0.489019	-2.2956	0.497357	-4.6156	3.91961e-06	0.000115075
WBGene00008230	pfk-1.2	20.1922	38.9261	1.464	-2.29931	0.49317	-4.66231	3.12683e-06	9.49119e-05
WBGene00006926	vit-2	8514.27	16950.3	78.0235	-2.30179	0.49585	-4.6421	3.44878e-06	0.000103515
WBGene00010900	M28.9	14.8621	29.7253	0.180663	-2.30356	0.49781	-4.62739	3.70297e-06	0.000109714
WBGene00020053	R13A5.11	14.8738	29.7465	0.180663	-2.30553	0.497815	-4.63131	3.63361e-06	0.000108356
WBGene00015051	B0218.7	14.8679	29.7359	0.180663	-2.30597	0.497816	-4.63218	3.61836e-06	0.000108202
WBGene00000023	abt-5	20.3591	39.3296	1.44791	-2.30709	0.493402	-4.67587	2.92704e-06	8.93522e-05
WBGene00016178	mesp-1	25.3763	47.3427	3.42494	-2.3099	0.474593	-4.86712	1.13235e-06	3.78654e-05
WBGene00009682	msd-2	24.717	46.4707	2.94509	-2.31507	0.480571	-4.81734	1.45484e-06	4.72764e-05
WBGene00000603	col-14	5500.27	9307.41	1693.13	-2.3159	0.232766	-9.94948	2.53505e-23	5.448e-21
WBGene00021186	Y9D1A.1	39.9867	72.7268	7.29203	-2.31823	0.447921	-5.17554	2.27254e-07	9.04415e-06
WBGene00013858	ssp-34	15.1346	30.2665	0.180663	-2.32338	0.49784	-4.66692	3.05756e-06	9.31601e-05
WBGene00022034	deps-1	238.539	413.179	64.1639	-2.32477	0.33848	-6.86827	6.49856e-12	5.21114e-10
WBGene00014236	ZK1225.2	16.3919	32.2617	0.492683	-2.32702	0.497004	-4.68209	2.83962e-06	8.7179e-05
WBGene00012684	Y39B6A.25	15.1229	30.2453	0.180663	-2.32984	0.49785	-4.6798	2.87157e-06	8.78252e-05
WBGene00011493	T05F1.8	32.605	60.9895	4.32391	-2.33336	0.475797	-4.90411	9.38532e-07	3.24619e-05
WBGene00018950	F56C9.6	168.832	290.638	47.1973	-2.3348	0.309395	-7.54634	4.4766e-14	4.53798e-12
WBGene00007446	mboa-4	15.3954	30.7866	0.180663	-2.335	0.49785	-4.69017	2.72975e-06	8.41264e-05
WBGene00000465	cpg-1	154.103	271.023	37.4232	-2.33591	0.381604	-6.1213	9.28138e-10	5.58199e-08
WBGene00021969	Y57G7A.6	24.202	45.8563	2.48461	-2.33818	0.484626	-4.82471	1.40204e-06	4.60817e-05
WBGene00000625	col-48	3146.69	5335.09	958.166	-2.33855	0.228706	-10.2252	1.52968e-24	3.37745e-22
WBGene00012979	Y48B6A.5	24.3915	45.8877	2.92407	-2.33926	0.478831	-4.88536	1.03242e-06	3.50326e-05
WBGene00009049	F22B8.7	877.424	1492.82	262.276	-2.33961	0.249435	-9.37962	6.62094e-21	1.28574e-18
WBGene00013956	ZK265.3	15.6562	31.3067	0.180663	-2.34086	0.497852	-4.70193	2.57712e-06	7.98807e-05
WBGene00011777	T14G10.8	44.9512	80.6438	9.2867	-2.34116	0.422532	-5.54078	3.01121e-08	1.41089e-06
WBGene00009047	F22B8.4	291.875	505.205	78.4002	-2.3425	0.331645	-7.06329	1.62602e-12	1.40904e-10
WBGene00009143	F26A3.5	19.908	38.3632	1.46442	-2.352	0.491242	-4.78786	1.68568e-06	5.4123e-05
WBGene00018314	F41H10.1	52.0549	92.8151	11.2804	-2.35552	0.40866	-5.764	8.21424e-09	4.36954e-07
WBGene00002032	htp-1	112.762	196.542	29.137	-2.35736	0.346586	-6.80167	1.03414e-11	8.17071e-10
WBGene00002064	iff-1	925.198	1588.64	262.109	-2.35898	0.288074	-8.18882	2.63796e-16	3.42892e-14
WBGene00007415	C07E3.4	18.4196	35.8481	0.981104	-2.36041	0.494326	-4.77501	1.797e-06	5.71282e-05
WBGene00022876	ZK1248.5	15.6445	31.2853	0.180663	-2.36292	0.497863	-4.74613	2.07346e-06	6.52735e-05
WBGene00044177	C30G7.3	16.6878	33.3663	0.180663	-2.36315	0.497857	-4.74664	2.06825e-06	6.52369e-05
WBGene00010574	K04H4.5	23.8815	45.3891	2.42445	-2.36864	0.483924	-4.89465	9.84818e-07	3.3773e-05
WBGene00018563	F47D12.7	18.8648	36.8038	0.969227	-2.37071	0.494654	-4.79267	1.64579e-06	5.29477e-05
WBGene00015102	cpg-2	149.884	260.133	39.8103	-2.37326	0.325557	-7.28986	3.10286e-13	2.84158e-11
WBGene00015313	hpo-32	336.017	575.429	96.7399	-2.37834	0.262154	-9.07231	1.16521e-19	1.99797e-17
WBGene00012781	nspd-7	41.4109	75.6453	7.26412	-2.38087	0.445149	-5.34848	8.86976e-08	3.8022e-06
WBGene00016053	ptp-5.1	17.0921	33.7265	0.489094	-2.38165	0.496734	-4.79463	1.62976e-06	5.25371e-05
WBGene00006060	sth-1	19.0964	37.2709	0.96926	-2.38273	0.494531	-4.81817	1.44879e-06	4.71751e-05
WBGene00009641	F42G4.2	22.103	42.3015	1.94555	-2.3847	0.486891	-4.89782	9.69044e-07	3.3374e-05
WBGene00011910	alg-3	73.2965	129.631	17.0406	-2.38701	0.381153	-6.2626	3.78613e-10	2.48068e-08
WBGene00019247	syp-4	119.736	211.763	27.9143	-2.38786	0.3817	-6.25586	3.95325e-10	2.5797e-08
WBGene00010263	wago-4	229.669	398.078	61.5062	-2.39709	0.310471	-7.72082	1.15584e-14	1.27601e-12
WBGene00011491	T05F1.5	16.1545	32.3042	0.180663	-2.39915	0.497841	-4.81911	1.44197e-06	4.7048e-05
WBGene00015453	C04G6.2	461.129	798.209	123.866	-2.40103	0.30642	-7.83574	4.66084e-15	5.36596e-13
WBGene00015516	C06A8.6	22.3872	42.8633	1.94577	-2.40925	0.486148	-4.95579	7.20355e-07	2.5859e-05
WBGene00000725	col-152	25.6114	50.741	0.488765	-2.41751	0.497684	-4.85752	1.18864e-06	3.95021e-05
WBGene00009079	F23B12.1	16.1311	32.2617	0.180663	-2.42159	0.497793	-4.86466	1.14653e-06	3.82603e-05
WBGene00016839	C50F2.5	18.9061	36.8246	0.981072	-2.4226	0.493117	-4.91282	8.9775e-07	3.14564e-05
WBGene00044081	D1086.11	28.5119	54.1141	2.92305	-2.42639	0.481184	-5.04254	4.59387e-07	1.73405e-05
WBGene00000473	cey-2	582.702	1011.01	154.723	-2.42701	0.30291	-8.0123	1.12582e-15	1.39584e-13
WBGene00019410	K05F1.9	19.6009	38.2264	0.981088	-2.43018	0.493441	-4.92496	8.43768e-07	2.98898e-05
WBGene00006553	tbx-34	16.6644	33.3231	0.180663	-2.43239	0.497789	-4.88639	1.027e-06	3.49474e-05
WBGene00017955	F31E8.5	18.4492	36.3686	0.492614	-2.43708	0.496254	-4.91096	9.06326e-07	3.16194e-05
WBGene00013579	Y79H2A.2	21.432	41.409	1.46459	-2.43793	0.489819	-4.97722	6.45046e-07	2.34692e-05
WBGene00021791	Y51H7C.13	1195.58	2389.05	2.02779	-2.44179	0.496386	-4.91913	8.69276e-07	3.05917e-05
WBGene00012901	cnp-2	364.495	628.95	100.105	-2.44245	0.267422	-9.13331	6.64353e-20	1.17671e-17
WBGene00012169	ttbk-4	16.6586	33.3124	0.180663	-2.44391	0.497753	-4.90989	9.11254e-07	3.16543e-05
WBGene00010254	F58E6.5	17.9568	35.9031	0.180663	-2.44433	0.497812	-4.91015	9.10055e-07	3.16543e-05
WBGene00004098	pqn-2	74.2101	131.625	16.7322	-2.44706	0.374892	-6.52737	6.69331e-11	4.85958e-09
WBGene00019728	M02D8.2	16.6118	33.2274	0.180663	-2.44756	0.497737	-4.91737	8.7716e-07	3.08019e-05
WBGene00013393	Y62H9A.5	17.8983	35.2757	0.492536	-2.45028	0.495859	-4.94148	7.75307e-07	2.77698e-05
WBGene00012296	spe-46	27.9139	52.9878	2.90251	-2.45195	0.479111	-5.11772	3.09251e-07	1.20109e-05
WBGene00003994	pgl-3	232.164	408.759	55.8404	-2.45307	0.349446	-7.01989	2.22043e-12	1.89359e-10
WBGene00043147	nspd-6	17.696	35.3826	0.180663	-2.45429	0.497775	-4.93052	8.20113e-07	2.91801e-05
WBGene00015929	C17H12.3	21.9658	42.4173	1.47924	-2.45642	0.48931	-5.02016	5.16288e-07	1.93075e-05
WBGene00018783	cbs-2	17.8862	35.3073	0.489166	-2.45795	0.49594	-4.95616	7.19018e-07	2.5859e-05
WBGene00008724	F13A7.1	18.6983	36.8674	0.492574	-2.46395	0.495942	-4.96822	6.7569e-07	2.44188e-05
WBGene00044683	C36E6.8	22.5166	44.0332	0.981134	-2.47058	0.494213	-4.99902	5.76219e-07	2.13506e-05
WBGene00022732	ZK418.2	16.9077	33.8111	0.180663	-2.47064	0.497664	-4.96448	6.88864e-07	2.48392e-05
WBGene00015083	egg-1	44.7551	81.7467	7.80091	-2.47643	0.431991	-5.73261	9.88979e-09	5.1923e-07
WBGene00016893	C53B7.2	17.4235	34.8407	0.180663	-2.49158	0.497606	-5.00713	5.52474e-07	2.05653e-05
WBGene00015073	B0238.9	59.1551	107.27	11.1552	-2.50306	0.413569	-6.05234	1.42759e-09	8.52219e-08
WBGene00015306	C01G5.4	17.4118	34.8193	0.180663	-2.51353	0.49748	-5.05251	4.36032e-07	1.65754e-05
WBGene00017215	F07F6.1	18.912	37.3554	0.489192	-2.51356	0.495426	-5.07353	3.90493e-07	1.495e-05
WBGene00045355	D1086.17	18.912	37.3554	0.489192	-2.51356	0.495426	-5.07353	3.90493e-07	1.495e-05
WBGene00008673	F11A5.5	84.5228	150.282	18.6973	-2.51534	0.362862	-6.93193	4.1514e-12	3.4314e-10
WBGene00006416	sams-5	31.4012	59.5039	3.38019	-2.51826	0.473734	-5.31577	1.06206e-07	4.45788e-06
WBGene00001595	gld-1	740.453	1295.73	185.509	-2.51955	0.299996	-8.39862	4.51751e-17	6.06777e-15
WBGene00012481	Y18D10A.11	85.9125	155.118	16.8838	-2.53071	0.399265	-6.33842	2.32141e-10	1.57875e-08
WBGene00007169	B0393.4	101.43	180.041	22.7008	-2.536	0.352017	-7.20419	5.83913e-13	5.22861e-11
WBGene00021114	W09C3.7	21.6878	42.3329	0.992204	-2.53663	0.49171	-5.1588	2.48538e-07	9.8426e-06
WBGene00000678	col-104	4347.08	7546.63	1147.49	-2.54016	0.245633	-10.3413	4.58373e-25	1.05544e-22
WBGene00011214	R10E9.2	63.8628	114.932	12.7683	-2.54201	0.389516	-6.52606	6.75204e-11	4.88024e-09
WBGene00009471	F36D3.5	19.1498	37.7803	0.492439	-2.54249	0.494758	-5.13885	2.7642e-07	1.08667e-05
WBGene00013728	Y111B2A.2	111.531	198.374	24.8216	-2.55481	0.349645	-7.30686	2.7345e-13	2.53303e-11
WBGene00016825	C50E10.1	19.1377	37.8119	0.489249	-2.55895	0.494682	-5.17291	2.30474e-07	9.14969e-06
WBGene00011120	R07E5.15	24.9369	48.4782	1.44989	-2.56116	0.489156	-5.23589	1.64195e-07	6.7e-06
WBGene00194674	F23D12.11	32.2016	60.5221	3.9053	-2.5672	0.461456	-5.56327	2.64766e-08	1.25147e-06
WBGene00011968	T23G11.1	54.315	98.8434	9.79287	-2.57601	0.408476	-6.30638	2.8563e-10	1.91028e-08
WBGene00016356	C33F10.8	18.1299	36.2626	0.180663	-2.58264	0.49705	-5.19594	2.03691e-07	8.14663e-06
WBGene00008394	D1086.7	18.1533	36.305	0.180663	-2.58971	0.496988	-5.2108	1.88033e-07	7.55789e-06
WBGene00013033	Y49E10.10	20.2048	39.8812	0.492419	-2.59051	0.494282	-5.24096	1.59744e-07	6.53492e-06
WBGene00016800	C50C3.2	36.3774	69.0012	3.85699	-2.61344	0.468408	-5.57941	2.41336e-08	1.16041e-06
WBGene00009193	F27E5.3	19.9732	39.9358	0.180663	-2.61432	0.497038	-5.25981	1.44205e-07	5.92933e-06
WBGene00007601	C15C6.2	34.3848	64.9587	3.88298	-2.61767	0.463064	-5.65294	1.57725e-08	7.89508e-07
WBGene00000683	col-109	4445.79	7752.2	1139.17	-2.62947	0.21599	-12.174	4.27498e-34	1.566e-31
WBGene00006075	str-7	27.2617	52.4888	1.9787	-2.63974	0.480564	-5.49299	3.95174e-08	1.83029e-06
WBGene00016084	cht-3	18.9124	37.8226	0.180663	-2.64756	0.496526	-5.33217	9.70479e-08	4.09481e-06
WBGene00001245	elo-7	19.179	38.3533	0.180663	-2.65123	0.496536	-5.33946	9.32253e-08	3.94384e-06
WBGene00011954	T23F11.2	19.1381	38.2789	0.180663	-2.66205	0.496404	-5.36267	8.20016e-08	3.55296e-06
WBGene00009313	F32B4.2	19.434	38.8627	0.180663	-2.66598	0.496416	-5.37046	7.85375e-08	3.41204e-06
WBGene00020991	W03D8.10	19.144	38.2895	0.180663	-2.66683	0.496347	-5.37292	7.74715e-08	3.37482e-06
WBGene00009308	F32A11.3	105.034	189.8	20.3839	-2.66685	0.370281	-7.20222	5.92409e-13	5.27538e-11
WBGene00007159	B0379.7	21.1487	41.7812	0.49233	-2.66728	0.493059	-5.40966	6.31453e-08	2.78843e-06
WBGene00000620	col-43	70.9015	130.208	11.4425	-2.67303	0.415003	-6.44099	1.18694e-10	8.42779e-09
WBGene00020713	T23B3.5	20.9872	41.9631	0.180663	-2.67318	0.496616	-5.38278	7.3345e-08	3.21243e-06
WBGene00000608	col-19	716.096	1417.93	14.1788	-2.68308	0.497614	-5.3919	6.97185e-08	3.06191e-06
WBGene00012637	Y38H8A.3	22.6605	44.3388	0.980986	-2.68472	0.488027	-5.50117	3.77289e-08	1.75249e-06
WBGene00011379	T02E1.7	20.1171	40.2418	0.180663	-2.68644	0.496311	-5.41283	6.20364e-08	2.74698e-06
WBGene00003230	mex-5	173.709	313.468	34.1918	-2.69144	0.359889	-7.47852	7.5167e-14	7.47865e-12
WBGene00007309	C04G2.10	32.3818	62.2923	2.4631	-2.69437	0.47745	-5.64326	1.66863e-08	8.22475e-07
WBGene00022753	ZK484.7	20.3721	40.7512	0.180663	-2.71278	0.496032	-5.46897	4.52659e-08	2.06101e-06
WBGene00016434	C35B1.4	20.7147	41.4208	0.180663	-2.71717	0.496045	-5.47767	4.30953e-08	1.97332e-06
WBGene00009185	F27C8.5	24.4391	47.9469	0.970909	-2.72334	0.48862	-5.57353	2.49629e-08	1.18688e-06
WBGene00007082	acs-10	27.4461	52.9241	1.96255	-2.72745	0.476361	-5.72559	1.03073e-08	5.39395e-07
WBGene00003425	msp-10	22.7428	44.9544	0.492312	-2.73006	0.492369	-5.54474	2.94386e-08	1.38336e-06
WBGene00019912	R06B10.1	25.6964	49.9416	1.46545	-2.73167	0.482284	-5.66402	1.47863e-08	7.49451e-07
WBGene00015634	C09D4.3	31.0449	59.5884	2.46214	-2.73407	0.472849	-5.78213	7.37626e-09	3.94985e-07
WBGene00006058	sst-20	21.9311	43.3411	0.492236	-2.74167	0.491626	-5.57675	2.45058e-08	1.16859e-06
WBGene00000672	col-97	7079.87	12524.5	1635.15	-2.75027	0.24291	-11.3222	1.01901e-29	2.98626e-27
WBGene00006050	ssq-1	32.7353	62.5703	2.92637	-2.75357	0.466268	-5.90557	3.5144e-09	1.9737e-07
WBGene00009605	F40G12.10	20.413	40.8259	0.180663	-2.76338	0.495318	-5.579	2.41903e-08	1.16041e-06
WBGene00011183	R09H10.6	29.627	58.1935	0.992334	-2.76624	0.48998	-5.64562	1.64586e-08	8.1374e-07
WBGene00013999	ZK550.5	22.3822	44.307	0.489385	-2.76806	0.491522	-5.63161	1.78539e-08	8.7468e-07
WBGene00003458	msp-65	22.6956	44.9222	0.489381	-2.77555	0.491498	-5.64712	1.63154e-08	8.11641e-07
WBGene00018134	F37A4.4	22.9744	45.421	0.49222	-2.78511	0.491063	-5.6716	1.4147e-08	7.21587e-07
WBGene00013854	cyc-2.2	21.1428	42.2903	0.180663	-2.79614	0.494996	-5.6488	1.61568e-08	8.0624e-07
WBGene00011918	T22C1.8	21.7171	43.4264	0.180663	-2.80431	0.495015	-5.66509	1.46948e-08	7.47165e-07
WBGene00016980	C56G2.5	23.7155	46.96	0.489396	-2.81963	0.490884	-5.744	9.24673e-09	4.88652e-07
WBGene00019216	H20J04.1	21.9603	43.9143	0.180663	-2.83897	0.494502	-5.74108	9.40749e-09	4.95523e-07
WBGene00011515	oac-42	30.8574	60.3401	1.45196	-2.84429	0.483195	-5.88643	3.94638e-09	2.19337e-07
WBGene00000770	cpb-1	128.641	235.717	21.7654	-2.87103	0.364111	-7.88505	3.1442e-15	3.69914e-13
WBGene00010265	F58G1.3	22.1627	44.328	0.180663	-2.87907	0.493833	-5.83006	5.54073e-09	3.0376e-07
WBGene00000752	col-179	63.1569	119.174	6.98856	-2.88149	0.441201	-6.53103	6.53192e-11	4.78552e-09
WBGene00012231	W04A4.2	24.1494	47.8409	0.489463	-2.88304	0.489307	-5.89207	3.81382e-09	2.12703e-07
WBGene00016247	C30B5.6	378.4	678.519	78.3426	-2.90503	0.248104	-11.7089	1.14719e-31	3.77354e-29
WBGene00016953	C55C3.3	24.4219	48.382	0.489489	-2.91066	0.488624	-5.95685	2.57148e-09	1.48026e-07
WBGene00021579	clec-73	56.7284	106.55	6.87296	-2.92432	0.42354	-6.90447	5.03897e-12	4.10192e-10
WBGene00010241	F58D2.2	37.1409	71.774	2.46187	-2.92746	0.469448	-6.23597	4.49e-10	2.88326e-08
WBGene00000771	cpb-2	23.2177	46.4294	0.180663	-2.9279	0.493214	-5.93638	2.91391e-09	1.66548e-07
WBGene00016351	C33F10.1	26.0223	51.513	0.49213	-2.93004	0.488647	-5.99624	2.0194e-09	1.1793e-07
WBGene00022705	ZK354.2	24.5101	49.0093	0.180663	-2.9413	0.493352	-5.96186	2.49385e-09	1.44071e-07
WBGene00017387	mpst-4	25.5358	51.0585	0.180663	-2.95485	0.493385	-5.98894	2.1121e-09	1.22898e-07
WBGene00003443	msp-50	32.4637	62.9638	1.96238	-2.96632	0.469329	-6.32033	2.61013e-10	1.76166e-08
WBGene00194703	F26B1.8	23.965	47.9257	0.180663	-2.98706	0.492217	-6.06857	1.29053e-09	7.73265e-08
WBGene00003448	msp-55	29.0173	57.0415	0.980912	-3.00623	0.481005	-6.2499	4.10707e-10	2.65855e-08
WBGene00006044	ssp-16	24.4224	48.8488	0.180663	-3.01622	0.491728	-6.13392	8.57386e-10	5.17702e-08
WBGene00010633	nspd-2	26.4738	52.4253	0.492002	-3.0164	0.486106	-6.20523	5.46184e-10	3.45231e-08
WBGene00004908	snf-9	24.4633	48.9232	0.180663	-3.02334	0.491577	-6.15029	7.73412e-10	4.7041e-08
WBGene00008378	ule-3	54.7011	103.429	5.912	-3.02352	0.425305	-7.10907	1.16829e-12	1.02339e-10
WBGene00009959	F53B6.4	26.2832	52.5543	0.180663	-3.02881	0.492088	-6.15502	7.50669e-10	4.58306e-08
WBGene00022079	Y69A2AR.8	24.9849	49.9634	0.180663	-3.03426	0.491517	-6.17326	6.68974e-10	4.09982e-08
WBGene00019026	F58A6.9	24.6832	49.3689	0.180663	-3.03943	0.491283	-6.18672	6.14307e-10	3.80823e-08
WBGene00016398	C34D4.2	32.0243	62.5387	1.47705	-3.04217	0.473422	-6.42591	1.31079e-10	9.22593e-09
WBGene00020223	T05A7.6	24.7066	49.4114	0.180663	-3.04342	0.491196	-6.19593	5.79428e-10	3.63394e-08
WBGene00017386	nspd-5	24.9674	49.9314	0.180663	-3.05373	0.491049	-6.21879	5.01012e-10	3.19182e-08
WBGene00018548	clec-79	25.1873	50.377	0.180663	-3.06958	0.490751	-6.25487	3.97838e-10	2.58562e-08
WBGene00020841	T27A3.5	25.199	50.3983	0.180663	-3.07448	0.490634	-6.26633	3.69649e-10	2.43184e-08
WBGene00010246	F58D5.7	28.2465	56.023	0.489574	-3.09259	0.485049	-6.37582	1.81984e-10	1.24818e-08
WBGene00138719	F26F2.10	29.0879	58.16	0.180663	-3.09664	0.491459	-6.30092	2.95878e-10	1.97065e-08
WBGene00003442	msp-49	33.2286	65.0117	1.46632	-3.1171	0.471159	-6.61582	3.69495e-11	2.77001e-09
WBGene00016358	C33F10.12	25.9522	51.9052	0.180663	-3.11775	0.489842	-6.36481	1.95533e-10	1.33542e-08
WBGene00001603	gln-2	26.7522	53.4975	0.180663	-3.13349	0.489758	-6.39804	1.57383e-10	1.08871e-08
WBGene00003429	msp-31	97.6301	182.111	13.1902	-3.13759	0.366429	-8.56263	1.1032e-17	1.60192e-15
WBGene00016523	C39B5.5	364.287	685.865	42.4327	-3.16417	0.401248	-7.88583	3.12456e-15	3.69914e-13
WBGene00020032	R12E2.6	48.0399	93.6236	2.44514	-3.17325	0.467264	-6.79114	1.11248e-11	8.70436e-10
WBGene00007733	smz-1	47.4606	91.8415	2.97751	-3.18999	0.455099	-7.00943	2.39294e-12	2.02997e-10
WBGene00002130	inx-8	60.9351	115.909	5.90981	-3.20469	0.416359	-7.69693	1.39376e-14	1.5282e-12
WBGene00003466	msp-79	30.2692	60.0131	0.491867	-3.20804	0.481684	-6.66005	2.73733e-11	2.08115e-09
WBGene00009884	F49C12.15	67.8442	128.983	6.80567	-3.21268	0.412231	-7.79339	6.52374e-15	7.4049e-13
WBGene00008377	D1054.10	33.7561	66.5824	0.973076	-3.22019	0.475972	-6.76549	1.32859e-11	1.0345e-09
WBGene00008541	F07A5.2	36.5958	72.2519	0.972648	-3.24361	0.477347	-6.79509	1.08247e-11	8.51082e-10
WBGene00006056	sss-1	35.8192	70.7013	0.97287	-3.2499	0.4764	-6.82178	8.99189e-12	7.13948e-10
WBGene00194670	K07E3.9	29.5452	59.0802	0.180663	-3.24997	0.487737	-6.66337	2.67624e-11	2.04435e-09
WBGene00000597	col-8	85.608	162.734	8.38572	-3.2619	0.409964	-7.95655	1.76907e-15	2.12791e-13
WBGene00010084	F55B11.2	28.7218	57.4449	0.180663	-3.26787	0.486862	-6.71209	1.91853e-11	1.47956e-09
WBGene00012012	T25B9.6	29.006	58.0075	0.180663	-3.27287	0.486841	-6.72268	1.78413e-11	1.38253e-09
WBGene00000256	bli-6	7070.54	14129.2	11.6778	-3.27889	0.49655	-6.60334	4.01986e-11	2.99964e-09
WBGene00008390	D1086.3	1155.45	2130.05	181.07	-3.27963	0.265835	-12.3371	5.71901e-35	2.24827e-32
WBGene00006930	vit-6	18295.8	36501.3	89.9309	-3.28689	0.495877	-6.62845	3.39222e-11	2.55494e-09
WBGene00017819	F26D11.2	52.5858	101.243	3.92553	-3.29788	0.433618	-7.60549	2.83817e-14	2.97049e-12
WBGene00045245	ttr-34	60.5596	116.698	4.40748	-3.33698	0.433699	-7.69424	1.42334e-14	1.5501e-12
WBGene00020116	moa-1	30.4715	60.9469	0.180663	-3.3486	0.485197	-6.90152	5.14487e-12	4.16709e-10
WBGene00006053	ssq-4	31.0341	62.0617	0.180663	-3.36242	0.48502	-6.93253	4.13383e-12	3.4314e-10
WBGene00019785	M70.3	34.6388	69.2609	0.180664	-3.37775	0.486051	-6.94937	3.6692e-12	3.08022e-10
WBGene00007732	spe-44	62.6147	120.323	4.90736	-3.38079	0.421057	-8.02929	9.80384e-16	1.22495e-13
WBGene00003431	msp-33	40.0427	78.6379	1.46683	-3.39102	0.462728	-7.32832	2.33052e-13	2.18392e-11
WBGene00015780	C14F11.4	139.484	263.709	15.2087	-3.43074	0.36183	-9.48164	2.50315e-21	4.98096e-19
WBGene00010651	K08C9.2	35.0197	69.575	0.489769	-3.43704	0.476027	-7.22027	5.18827e-13	4.69801e-11
WBGene00019406	acdh-8	32.2563	64.5128	0.180663	-3.4413	0.483025	-7.12449	1.04467e-12	9.20106e-11
WBGene00019644	cpt-4	783.607	1451.18	115.947	-3.45494	0.220655	-15.6577	2.94418e-55	1.58181e-52
WBGene00016447	msd-4	46.9979	92.4165	1.48681	-3.45607	0.465032	-7.4319	1.07052e-13	1.05211e-11
WBGene00003465	msp-78	36.2832	72.0476	0.491694	-3.47786	0.474657	-7.3271	2.35194e-13	2.19125e-11
WBGene00012207	W02B12.12	35.1078	70.2029	0.180663	-3.48582	0.482862	-7.21908	5.23415e-13	4.71308e-11
WBGene00010007	F53H4.2	37.3557	74.1812	0.491706	-3.49509	0.474661	-7.36334	1.79363e-13	1.71063e-11
WBGene00000710	col-137	114.383	223.69	4.96602	-3.49741	0.46088	-7.58855	3.23501e-14	3.36399e-12
WBGene00020707	wago-10	81.6385	156.734	6.43046	-3.51912	0.404775	-8.694	3.49891e-18	5.52896e-16
WBGene00022754	nspd-1	43.4396	85.8781	0.980817	-3.53247	0.468025	-7.54761	4.43317e-14	4.5224e-12
WBGene00019430	K06A5.2	36.8867	73.7589	0.180664	-3.53401	0.482028	-7.33154	2.2752e-13	2.14454e-11
WBGene00017851	F27C1.1	37.5518	74.6371	0.48981	-3.53485	0.473468	-7.46587	8.27488e-14	8.18248e-12
WBGene00016462	C35E7.10	35.3277	70.6474	0.180663	-3.54785	0.480834	-7.37855	1.60029e-13	1.53532e-11
WBGene00012379	Y1A5A.1	38.0559	75.6453	0.489819	-3.55448	0.472928	-7.51591	5.65181e-14	5.65813e-12
WBGene00045038	ule-2	35.5768	71.1461	0.180663	-3.56193	0.480454	-7.41368	1.22843e-13	1.18562e-11
WBGene00012087	T27E7.1	38.4107	76.8055	0.180664	-3.57353	0.48134	-7.42414	1.13518e-13	1.10222e-11
WBGene00015688	C10G11.8	38.4107	76.8055	0.180664	-3.57353	0.48134	-7.42414	1.13518e-13	1.10222e-11
WBGene00007248	catp-4	45.8719	90.2906	1.4671	-3.57847	0.457219	-7.8266	5.01226e-15	5.72962e-13
WBGene00004904	snf-5	39.6154	78.702	0.491642	-3.59212	0.471818	-7.61335	2.67078e-14	2.83173e-12
WBGene00009130	F25H5.8	53.2657	105.124	1.45667	-3.60763	0.463155	-7.78926	6.74001e-15	7.59689e-13
WBGene00016541	C39H7.1	36.3125	72.6209	0.180663	-3.61018	0.47906	-7.53597	4.84724e-14	4.88299e-12
WBGene00012880	Y45F10C.4	41.2037	82.3893	0.180664	-3.64144	0.480163	-7.58375	3.35709e-14	3.46856e-12
WBGene00009344	F32H2.7	38.1148	76.2194	0.180664	-3.64408	0.478695	-7.61252	2.68802e-14	2.83173e-12
WBGene00012596	nhr-234	333.625	634.08	32.9063	-3.68206	0.337034	-10.9249	8.76672e-28	2.35503e-25
WBGene00011748	T13F2.9	46.631	92.3288	0.974553	-3.69077	0.462449	-7.98093	1.45234e-15	1.7734e-13
WBGene00003469	msp-142	38.792	77.5871	0.180664	-3.71046	0.476509	-7.78675	6.87545e-15	7.69572e-13
WBGene00013473	Y69E1A.1	41.661	83.3093	0.180664	-3.75447	0.476217	-7.88395	3.17199e-15	3.70479e-13
WBGene00011024	R05A10.7	82.246	159.996	4.44075	-3.77562	0.418099	-9.03045	1.70961e-19	2.90058e-17
WBGene00020187	gsp-4	61.3928	120.419	2.43618	-3.77903	0.437632	-8.63518	5.86367e-18	8.75099e-16
WBGene00009048	cth-1	2037.34	3839.22	235.369	-3.78559	0.235974	-16.0424	6.46248e-58	3.5918e-55
WBGene00020353	T08B6.4	44.8408	89.2186	0.489922	-3.80043	0.465866	-8.15777	3.41262e-16	4.36544e-14
WBGene00003450	msp-57	46.1624	91.8515	0.489901	-3.80637	0.466511	-8.15923	3.37168e-16	4.34758e-14
WBGene00007301	C04F12.7	55.479	109.5	1.46744	-3.839	0.449597	-8.53875	1.35679e-17	1.91205e-15
WBGene00021288	clec-123	48.9612	97.4454	0.489903	-3.86274	0.465568	-8.29682	1.06935e-16	1.41277e-14
WBGene00077697	F58E6.13	567.594	1077.67	57.7777	-3.86501	0.2742	-14.0956	4.04359e-45	2.03671e-42
WBGene00022751	msrp-2	60.2065	118.445	1.96185	-3.88008	0.439093	-8.83659	9.86877e-19	1.62311e-16
WBGene00003457	msp-64	56.5398	112.136	0.974678	-3.89102	0.458827	-8.48037	2.2448e-17	3.06625e-15
WBGene00003468	msp-113	48.5219	97.0246	0.180664	-3.8952	0.473811	-8.221	2.01819e-16	2.64465e-14
WBGene00022653	ZK105.1	72.2685	141.698	2.9196	-3.90505	0.428103	-9.12174	7.39301e-20	1.29522e-17
WBGene00017020	D1014.7	703.772	1340.68	66.5601	-3.9281	0.286602	-13.7058	9.37629e-43	4.19797e-40
WBGene00022090	Y69A2AR.19	45.6587	91.3099	0.180664	-3.93548	0.470827	-8.35865	6.34425e-17	8.45096e-15
WBGene00003438	msp-45	50.6525	100.839	0.489984	-3.97521	0.460844	-8.62593	6.35719e-18	9.40048e-16
WBGene00018135	F37A4.5	46.8342	93.675	0.180664	-3.97619	0.469681	-8.46574	2.54535e-17	3.44756e-15
WBGene00021007	W03F11.4	46.626	93.2513	0.180664	-3.9842	0.469221	-8.49111	2.04678e-17	2.81966e-15
WBGene00000646	H17B01.2	66.5133	132.014	0.98079	-3.9849	0.459578	-8.67077	4.29205e-18	6.5885e-16
WBGene00003464	msp-77	47.6693	95.3319	0.180664	-4.00353	0.468911	-8.53793	1.36649e-17	1.91205e-15
WBGene00007987	C36H8.1	50.509	101.002	0.180664	-4.01334	0.469865	-8.54147	1.32528e-17	1.90723e-15
WBGene00010928	clec-258	162.595	314.79	10.3208	-4.02308	0.371127	-10.8402	2.22048e-27	5.86715e-25
WBGene00003424	msp-3	49.1991	98.3888	0.180664	-4.03624	0.468247	-8.61989	6.70204e-18	9.82031e-16
WBGene00014179	ZK1010.5	53.1437	105.827	0.490009	-4.0467	0.458699	-8.82213	1.123e-18	1.82833e-16
WBGene00014665	C04G2.3	49.964	99.9173	0.180664	-4.05075	0.467988	-8.65566	4.90089e-18	7.45212e-16
WBGene00006051	ssq-2	51.5055	102.996	0.180664	-4.06114	0.468277	-8.6725	4.22719e-18	6.55133e-16
WBGene00021627	Y47D7A.15	1467.47	2833.87	100.905	-4.0776	0.354062	-11.5166	1.08814e-30	3.37281e-28
WBGene00003449	msp-56	50.3979	100.797	0.180664	-4.09741	0.46612	-8.79046	1.48946e-18	2.37695e-16
WBGene00000655	col-79	1216.8	2321.21	112.315	-4.123	0.228233	-18.0648	6.0313e-73	4.62917e-70
WBGene00003463	msp-76	58.5278	116.525	0.491379	-4.16309	0.455382	-9.14198	6.13169e-20	1.09812e-17
WBGene00013290	Y57G11A.2	58.4981	116.525	0.490038	-4.1695	0.455496	-9.15377	5.49818e-20	9.95726e-18
WBGene00012809	Y43F8A.2	53.7126	107.419	0.180664	-4.18165	0.463933	-9.01349	1.99605e-19	3.31674e-17
WBGene00017542	F17E9.5	56.8132	113.61	0.180664	-4.19239	0.464926	-9.01734	1.92712e-19	3.23556e-17
WBGene00003470	msp-152	59.7325	118.944	0.491349	-4.20911	0.453581	-9.27973	1.69908e-20	3.14778e-18
WBGene00000713	col-140	1048.77	2037.32	59.953	-4.21747	0.368887	-11.433	2.86205e-30	8.54269e-28
WBGene00003432	msp-36	54.964	109.924	0.180664	-4.21877	0.462827	-9.11524	7.84992e-20	1.36048e-17
WBGene00000638	col-62	128.851	253.387	4.37257	-4.22166	0.420939	-10.0292	1.13484e-23	2.47179e-21
WBGene00013474	Y69E1A.2	61.5344	122.596	0.490054	-4.23556	0.453737	-9.33483	1.01156e-20	1.91816e-18
WBGene00021398	Y38C1AA.7	56.957	113.914	0.180664	-4.27454	0.46118	-9.2687	1.88423e-20	3.45114e-18
WBGene00001626	gly-1	153.605	298.877	8.33352	-4.29417	0.354605	-12.1097	9.38147e-34	3.36023e-31
WBGene00011176	R09E10.6	57.9828	115.962	0.180664	-4.29775	0.460577	-9.33123	1.04649e-20	1.96132e-18
WBGene00020840	spch-3	64.8202	129.112	0.491318	-4.31652	0.450694	-9.57748	9.9439e-22	2.00345e-19
WBGene00020990	W03D8.9	66.8775	133.22	0.491332	-4.33527	0.450879	-9.61515	6.90097e-22	1.40797e-19
WBGene00015024	B0205.10	60.0109	120.016	0.180664	-4.34349	0.459365	-9.45542	3.21728e-21	6.32392e-19
WBGene00000609	col-20	565.633	1107.37	23.6309	-4.35912	0.397487	-10.9667	5.52496e-28	1.50934e-25
WBGene00003444	msp-51	73.4655	146.448	0.490061	-4.41786	0.45043	-9.8081	1.03908e-22	2.17505e-20
WBGene00008472	E03H4.4	100.02	198.101	1.95313	-4.42739	0.431517	-10.26	1.06652e-24	2.42037e-22
WBGene00016636	perm-2	92.586	183.131	1.96896	-4.45483	0.422708	-10.5388	5.72321e-26	1.41918e-23
WBGene00000615	col-38	10291.7	19997.6	585.456	-4.4573	0.327054	-13.6286	2.70591e-42	1.17875e-39
WBGene00007307	spch-1	78.9228	156.853	0.980643	-4.48168	0.436865	-10.2587	1.08119e-24	2.42037e-22
WBGene00003446	msp-53	68.639	137.264	0.180664	-4.50054	0.455692	-9.87628	5.27533e-23	1.11879e-20
WBGene00012791	Y43D4A.5	551.293	1072.44	30.2854	-4.57039	0.307456	-14.8652	5.54494e-50	2.88301e-47
WBGene00021113	gsp-3	77.5953	154.729	0.490163	-4.58905	0.442673	-10.3667	3.51509e-25	8.21105e-23
WBGene00000693	col-119	184.17	362.452	5.8714	-4.61932	0.389989	-11.8448	2.2908e-32	7.6923e-30
WBGene00003426	msp-19	76.9069	153.807	0.180664	-4.69448	0.449492	-10.444	1.56137e-25	3.7009e-23
WBGene00010485	ant-1.3	100.083	198.655	1.47359	-4.70577	0.421448	-11.1657	6.00029e-29	1.72701e-26
WBGene00016440	gipc-1	79.4683	158.924	0.180664	-4.72053	0.44924	-10.5078	7.9524e-26	1.91309e-23
WBGene00013771	Y113G7C.1	78.68	157.352	0.180664	-4.72338	0.448754	-10.5255	6.58878e-26	1.60906e-23
WBGene00020140	ant-1.4	88.8024	177.126	0.490172	-4.73726	0.439728	-10.7732	4.60846e-27	1.19805e-24
WBGene00003452	msp-59	99.5962	198.255	0.976927	-4.78863	0.429177	-11.1577	6.56678e-29	1.8569e-26
WBGene00006449	alg-4	82.4578	164.908	0.180664	-4.79078	0.44682	-10.7219	8.02932e-27	2.02213e-24
WBGene00016638	perm-4	141.541	280.106	2.94269	-4.86085	0.398022	-12.2125	2.66524e-34	9.99033e-32
WBGene00008448	E01G4.6	14596.3	28721.8	470.399	-4.8796	0.374781	-13.0199	9.43185e-39	3.89801e-36
WBGene00003467	msp-81	106.76	213.499	0.180664	-5.09795	0.439676	-11.5948	4.3793e-31	1.38403e-28
WBGene00003435	msp-40	105.467	210.917	0.180664	-5.10183	0.439009	-11.6212	3.21482e-31	1.03633e-28
WBGene00000703	col-129	1356.27	2679.42	32.8798	-5.21558	0.37071	-14.0691	5.87765e-45	2.87079e-42
WBGene00007308	C04G2.9	117.305	234.594	0.180664	-5.25682	0.434556	-12.097	1.09552e-33	3.83862e-31
WBGene00000596	col-7	128.321	256.611	0.180664	-5.25922	0.437842	-12.0117	3.0846e-33	1.05782e-30
WBGene00007458	ule-4	175.163	349.301	0.980634	-5.34505	0.422864	-12.6401	1.26873e-36	5.11235e-34
WBGene00011460	ttr-14	148.886	297.734	0.180664	-5.35767	0.43807	-12.2302	2.1454e-34	8.23324e-32
WBGene00000751	col-178	467.628	928.602	6.46075	-5.36754	0.403995	-13.2861	2.78569e-40	1.18157e-37
WBGene00000684	col-110	2024.91	3974.03	75.837	-5.38765	0.227705	-23.6607	9.16424e-124	1.64121e-120
WBGene00000694	col-120	1066.17	2113.82	18.3529	-5.39067	0.391367	-13.774	3.65604e-43	1.68366e-40
WBGene00000647	col-71	5071.55	10012.7	130.094	-5.46873	0.327296	-16.7088	1.13115e-62	7.29272e-60
WBGene00018809	F54D10.8	180.053	358.672	1.46908	-5.51718	0.39984	-13.7985	2.60295e-43	1.23395e-40
WBGene00000698	col-124	1265.87	2510.95	20.6675	-5.79784	0.353874	-16.3839	2.49212e-60	1.4877e-57
WBGene00022156	Y71G12B.18	521.046	1032.81	9.30226	-5.90382	0.314523	-18.7707	1.31135e-78	1.05682e-75
WBGene00000712	col-139	1217.88	2423.14	12.4131	-6.07579	0.377969	-16.0748	3.83013e-58	2.20479e-55
WBGene00044080	D1086.10	523.483	1041.99	4.90577	-6.0967	0.371022	-16.4322	1.12549e-60	6.97717e-58
WBGene00000657	col-81	1039.99	2074.01	5.88873	-6.58967	0.379097	-17.3826	1.11833e-67	7.83706e-65
WBGene00021779	Y51H7C.1	489.738	978.38	0.983456	-6.66929	0.394981	-16.8851	5.79464e-64	3.89158e-61
WBGene00017019	D1014.6	747.05	1488.25	5.87745	-6.76032	0.324594	-20.827	2.4643e-96	2.64797e-93
WBGene00000754	col-181	1692.88	3377.41	8.30936	-6.76858	0.382493	-17.696	4.5054e-70	3.30082e-67
WBGene00006928	vit-4	1401.62	2794.44	8.79321	-6.78899	0.358297	-18.9479	4.59279e-80	3.89613e-77
WBGene00021641	Y47G6A.15	1968.03	3914.61	21.5094	-6.81973	0.275686	-24.7373	4.24949e-135	8.56167e-132
WBGene00000930	dao-4	927.429	1847.92	6.86715	-6.84706	0.326226	-20.9887	8.32009e-98	1.03156e-94
WBGene00000252	bli-2	4063.57	8076.59	50.5075	-6.91626	0.222811	-31.041	1.51044e-211	2.43453e-207
WBGene00009706	argk-1	1878.19	3740.48	15.7366	-7.10933	0.281602	-25.246	1.25333e-140	5.05027e-137
WBGene00000626	col-49	2932.07	5853.09	11.1674	-7.5942	0.339934	-22.3402	1.50243e-110	2.01801e-107
WBGene00006929	vit-5	3419.99	6831.35	8.4087	-7.97312	0.34643	-23.0151	3.29162e-117	5.30543e-114
WBGene00006927	vit-3	2582.45	5163.38	1.46823	-8.14477	0.389903	-20.8892	6.7074e-97	7.72213e-94
WBGene00000748	col-175	3374.35	6741.58	6.90789	-8.30501	0.332056	-25.0109	4.65857e-138	1.50174e-134
WBGene00004394	rol-1	6587.98	13161.5	14.2716	-8.5004	0.319581	-26.5985	7.05617e-156	3.79104e-152
WBGene00255598	BE0003N10.6	2211.2	4421.31	0.981925	-8.78426	0.352224	-24.9394	2.78167e-137	7.4725e-134
WBGene00000711	col-138	5903.78	11798.6	8.84704	-8.86753	0.319497	-27.7547	1.53077e-169	1.23365e-165
