## Supplemental Table S7 for "Branched chain fatty acid-rich diet promotes lipid droplet enlargement and impacts organismal health in *Caenorhabditis elegans*"

### Sheet: Strain, DNA, and primer list
Table S7. Strains, DNA, and primers used in this study.
Strain name	Genotype
BX107	fat-5(tm420) V
BX153	fat-7(wa36) V
BX156	fat-6(tm331) IV; fat-7(wa36) V
BX113	lin-15B&lin-15A(n765) X; waEx15 [fat-7::GFP + lin15(+)]
CE548	sbp-1(ep79) III; epEx141 [sbp-1::GFP::SBP-1 + rol-6(su1006)]
CGZ1089	scav-4(unk49) X; ldrIs2 [mdt-28p::mdt-28::mCherry + unc-76(+)]
CGZ1291	scav-6(unk93) I; scav-4(unk49) X
CGZ132	hjSi62[mRuby::dgat-2]
CGZ1329	fat-7(wa36) V; scav-4(unk59) X
CGZ133	acs-22(hj26) X
CGZ1354	seip-1 (tm4221) V; scav-4(unk59) X
CGZ1421	seip-1(tm4221) V
CGZ1455	jyIs13[act-5p::GFP::ACT-5 + rol-6(su1006)] II; unkEx121 [scav-4p::scav-4::TagRFP; unc-119(+)]
CGZ1470	nhr-49(nr2041) I; nIs590 [fat-7p::fat-7::GFP + lin15(+)] V
CGZ1471	sbp-1(ep79) III; nIs590 [fat-7p::fat-7::GFP + lin15(+)] V126
CGZ1505	dgat-2(hj44) V
CGZ2303	unkEx732[ges-1p::cpt-4::unc-54-3'utr; myo-2p::TagRFP]
CGZ2304	unkEx733[ges-1p::cth-1::unc-54-3'utr; myo-2p::TagRFP]
CGZ2455	nhr-80(tm1011) III; nIs590 [fat-7p::fat-7::GFP + lin15(+)] V
CGZ298	scav-4(unk28) X
CGZ337	scav-4(unk49) X
CGZ413	scav-4(unk59) X
CGZ435	scav-4(unk28) X; ldrIs1 [dhs-3p::dhs-3::GFP + unc-76(+)]
CGZ501	unc-119(ed3) III; unkEx110[scav-4p::TagRFP; unc-119(+)]
CGZ602	scav-4(unk59) X; ldrIs2 [mdt-28p::mdt-28::mCherry + unc-76(+)]
CGZ710	scav-6(unk92)
CGZ783	unc-119(ed3) III; unkEx151[scav-6p::scav-6::TagRFP; unc-119(+)]
CGZ882	unc-119(ed3) III; unkEx252[scav-4p::scav-4(L462F)::TagRFP]
DMS303	nIs590 [fat-7p::fat-7::GFP + lin15(+)] V
FX17734	fat-6(tm331) IV
HGA8001	lynEx1[nhr-80p::nhr-80::GFP + myo-2p::DsRed]
KU25	pmk-1(km25) IV
KU4	sek-1(km4) X
LIU1	ldrIs1 [dhs-3p::dhs-3::GFP + unc-76(+)]
LIU2	ldrIs2 [mdt-28p::mdt-28::mCherry + unc-76(+)]
MAH160	sqEx9[argk-1p::argk-1::mCherry + rol-6(su1006)]
MAH205	argk-1(ok2993) V
MAH300	sqIs32[sur-5p::argk-1::GFP + rol-6(su1006)]
MAH547	sqEx82[argk-1p::GFP + rol-6(su1006)]
RB1206	rsks-1(ok1255) III.
RB1409	scav-5(ok1606) X
RB754	aak-2(ok524) X
SJ4100	zcIs13[hsp-6::GFP] V
STE68	nhr-49(nr2041) I
STE70	nhr-80(tm1011) III
VC3201	atfs-1(gk3094) V
VC683	elo-5(ok983) IV/nT1 [qIs51] (IV;V)
VC788	fat-3(ok1126) IV
Plasmid number	Construct name
CGZ#188	scav-4p::TagRFP
CGZ#216	scav-4p::scav-4::TagRFP
CGZ#248	scav-6p::scav-6::TagRFP
CGZ#250	scav-5p::scav-5::TagRFP
CGZ#292	scav-4p::scav-4(L462F)::TagRFP
CGZ#1033	ges-1p::cpt-4
Primer names	Sequence (5'-3')
Genotyping
S-scav-4-f	acggatcacacgtcaatggaac
S-scav-4-r	atttgaactattcggcgacactcc
S-scav-6-F0	cgattcctttcgccctgaagac
S-scav-6-F3	tcgtctgataagccacgtaaacc
S-scav-6-R0	agatgtggtgtcccattcgtcg
S-scav-6-R3	gcatagctggaatcggaattgg
S-fat-3-F1	cacgctttccacgaaggatc
S-fat-3-R1	cagtcgagaggtaggcacatag
s-fat-5-F1	tccctcttgtctctcactgtgttc
s-fat-5-R1	tgctttaggcttgggctcag
s-fat-5-F2	ccctctccaaattatgtccctc
s-fat-5-R2	taaatgatggctaaggctcagg
s-fat-6-F1	ttgtgacctccctctccgac
s-fat-6-R1	ctcttccacctacacactctcttg
s-fat-7-F1	ccaagtggcgtgaagtgtgaaac
s-fat-7-R1	catacaaggcaaccacaccaatgag
s-dgat-2-F1	cctcctcagcatcggtatgatcg
s-dgat-2-R1	ggcaaccattcaacactctg
s-nhr-49-F1	gatgcgcgtgtcgttattgtcg
s-nhr-49-R1	tgagtcagagccttgagagc
s-sbp-1-F1	tcactcatgcaatgctatctccac
s-sbp-1-R1	ttcggcggacagttcctgatc
s-seip-1-F1	actcggcttcttcgatctgg
s-seip-1-R1	cacagcgtctgctcatttcc
Bacteria identification
27F1	agagtttgatcatggctcag
27F2	agagtttgatcctggctcag
1492R1	tacggctaccttgttacgactt
1492R2	tacggttaccttgttacgactt
CRISPR/Cas-9 mediated gene editing
CRISPR-scav-4-1	ttctaatacgactcactatagatgcaaatctatcaacctgcgttttagagctaga
CRISPR-scav-4-2	ttctaatacgactcactatagctgccacaagttccggcagcgttttagagctaga
scav-4_crispr_f	acattctacactcggagcacacc
scav-4_crispr_r	tgaatcgtcttccaccttgaacc
CRISPR-scav-4-3	ttctaatacgactcactataggatcaggatgaggttattcggttttagagctaga
CRISPR-scav-4-4	ttctaatacgactcactatagatcagatggtcaactcccaagttttagagctaga
scav-4_crispr_f2	cgaaaccctgttgccatcgtc
scav-4_crispr_r2	agccagcaaagcacattctcc
scav-4_L462F_f	tagaatgatgttttcaattccagtctttc
scav-4_L462F_r	aattcaccaccaattgtacttc
scav-4_CRISPR_L462	ttctaatacgactcactatagcaggctaatgactgaaagacgttttagagctaga
ssDNA_scav-4_L462F	cgggaagtacaattggtggtgaatttagaatgatgttttcgatacctgtgttccaatcgttagcctggacgtgagttaattccataacttaaat
scav-4_L462_wt_f	gctttcaattccagtctttcagtca
scav-4_L462F_f	gttttcgatacctgtgttccaatcg
scav-4prom_RFP-F	tacgccaagctatcaacttt agatgttgatggcagcgactca
scav-4prom_RFP-R	tttttgtacaaacttgccatcctgatccagtagtcgttttggttag
Cripsr-scav-6-1	ttctaatacgactcactatagtttggaattgttacttggggttttagagctaga
Crispr-scav-6-2	ttctaatacgactcactatagagttacccctgaatgagcaggttttagagctaga
scav-6-CRISPR-F1	agttcgacccatacgatcagtgc
scav-6-CRIPR-R2	cagcccatcgctgaacatttcc
s-scav-6-crispr-R2	tctgtcccagtcacaatcttcacac
Plasmid construction
RFP-unc-54_3utr-F	atggcaagtttgtacaaaaaagcagg
RFP-unc-54_3utr-R	aaagttgatagcttggcgtaatcatgg
scav-4prom_RFP-F	tacgccaagctatcaacttt agatgttgatggcagcgactca
scav-4prom_RFP-R	tttttgtacaaacttgccatcctgatccagtagtcgttttggttag
RFP-HA-F	gtgtctaagggcgaagagctg
scav-4-nonstop-R	ttcggcgacactccacg
TU1491-Scav-5p-F	tacgccaagctatcaactttatttgttcccttcatcgctccac
Scav-5-RFP-R	agctcttcgcccttagacactcagacgactgacaccgttcc
TU1491-Scav-6p-F	tacgccaagctatcaacttttagacaacaaccatcgatggcc
Scav-6-RFP-R	agctcttcgcccttagacactcacattctccttaatcctctactttcatttgaatt
Scav-5-KLD-R	gacgactgacaccgttccct
S4-L462F-KLD-RFP-F	aattgaaaacatcattctaaattcaccaccaattg
S4-L462F-KLD-RFP-R	ccagtctttcagtcattagcctgga
ges-1p-cpt-4-F1	ATGTGTCGAAAAATGTTTAA GTCCAATTACTCTTCAACATCCCTACATG
ges-1p-cpt-4-R1	TTACTGTTGACTGGCGGCAT ctgaattcaaagataagatatgtaatagatttttgaagcc
ges-1p-cpt-4-F2	tatcttatctttgaattcag ATGCCGCCAGTCAACAGTAAAC
ges-1p-cpt-4-R2	ATGTTGAAGAGTAATTGGAC TTAAACATTTTTCGACACATTATTATTGCTTGGC
